# Chemically Induced Senescence in Human Stem Cell-Derived Neurons Promotes Phenotypic Presentation of Neurodegeneration

**DOI:** 10.1101/2021.07.11.451956

**Authors:** Ali Fathi, Sakthikumar Mathivanan, Linghai Kong, Andrew J Petersen, Cole R. K. Harder, Jasper Block, Julia Marie Miller, Anita Bhattacharyya, Daifeng Wang, Su-Chun Zhang

## Abstract

Modeling age-related neurodegenerative disorders with human stem cells is difficult due to the embryonic nature of stem cell derived neurons. We developed a chemical cocktail to induce senescence of iPSC-derived neurons to address this challenge. We first screened small molecules that induce embryonic fibroblasts to exhibit features characteristic of aged fibroblasts. We then optimized a cocktail of small molecules that induced senescence in fibroblasts and cortical neurons without causing DNA damage. The utility of the “senescence cocktail” was validated in motor neurons derived from ALS patient iPSCs which exhibited protein aggregation and axonal degeneration substantially earlier than those without cocktail treatment. Our “senescence cocktail” will likely enhance the manifestation of disease-related phenotypes in neurons derived from iPSCs, enabling the generation of reliable drug discovery platforms.
