## Supplementary material for "Chemically Induced Senescence in Human Stem Cell-Derived Neurons Promotes Phenotypic Presentation of Neurodegeneration": Table S2- Small molecules response

### Sheet: Sheet1
			Fibroblast cells									Cortical Neurons
			H3K9Me3			HP1γ			LAP2β			H3K9Me3			HP1γ			LAP2β
		Dunnett's multiple comparisons test	Mean Diff.	Summary	Adjusted P Value	Mean Diff.	Summary	Adjusted P Value	Mean Diff.	Summary	Adjusted P Value	Mean Diff.	Summary	Adjusted P Value	Mean Diff.	Summary	Adjusted P Value	Mean Diff.	Summary	Adjusted P Value	Dunnett's multiple comparisons test
5-AZA-20-DEOXYCYTIDINE	DNA methyltransferase inhibitor	Ctrl vs. Aza	-74.9	****	<0.0001	-3.191	*	0.0374	0.5946	ns	0.9996	-66.5	ns	0.2666	6.29	*	0.0329	-25	ns	0.0753	Ctrl vs. Aza
Actinomycin D	inhibiting DNA-primed RNA synthesis	Ctrl vs. Act	-43.6	****	<0.0001	14.37	****	0.0001	72.97	****	<0.0001	-1078	****	<0.0001	7.06	ns	0.282	96	****	0.0001	Ctrl vs. Act
Cisplatin	Topo I,II inhibitor	Ctrl vs. Cis	69.38	****	<0.0001	26.48	****	0.0001	49.37	****	<0.0001	41.6	ns	0.8073	-2.84	ns	0.705	45.3	****	0.0001	Ctrl vs. Cis
SCR-7	Ligase V inhibitor	Ctrl vs. Src	15.34	*	0.0148	7.523	****	0.0001	15.39	****	<0.0001	275	****	<0.0001	8.95	***	0.0004	95.8	****	0.0001	Ctrl vs. Src
Phosphoramidon disodium salt	metalloendopeptidase inhibitor	Ctrl vs. Phos	15.65	**	0.01	-5.096	****	0.0001	-0.123	ns	>0.9999	146	****	<0.0001	12.5	****	0.0001	-66.1	****	0.0001	Ctrl vs. Phos
Lopinavir	HIV protease inhibitor	Ctrl vs. Lopi	-204.3	****	<0.0001	-40.53	****	0.0001	-4.12	ns	0.0599	377	****	<0.0001	11.3	****	0.0001	80.1	****	0.0001	Ctrl vs. Lopi
GGTI298	geranylgeranyltransferase I (GGTase I) inhibitor.	Ctrl vs. GGt	54.63	****	<0.0001	9.125	****	0.0001	-4.369	*	0.0424	117	**	0.0011	12.6	****	0.0001	9.17	ns	0.9931	Ctrl vs. GGt
Sodium Butyrate	histone deacetylase inhibitor I, II	Ctrl vs. Sbu	174.2	****	<0.0001	44.47	****	0.0001	84.59	****	<0.0001	194	****	<0.0001	9.76	****	0.0001	54.5	****	0.0001	Ctrl vs. Sbu
KU-60019	ATM inhibitor	Ctrl vs. KU	-11.87	ns	0.171	3.831	*	0.0106	0.0548	ns	>0.9999	43.8	ns	0.9063	6.3	*	0.0429	44.2	****	0.0001	Ctrl vs. KU
Lactacystin	irreversible proteasome inhibitor	Ctrl vs. Lac	-37.32	****	<0.0001	-51.17	****	0.0001	113	****	<0.0001	-194	****	<0.0001	-4.64	ns	0.1037	55.4	****	0.0001	Ctrl vs. Lac
Temozolomide	DNA alkylation	Ctrl vs. Temo	126.2	****	<0.0001	33.31	****	0.0001	34.27	****	<0.0001	-83.3	**	0.003	2.05	ns	0.9324	-62.8	****	0.0001	Ctrl vs. Temo
Rucaparib	PARP1 inhibitor	Ctrl vs. Ruc	178	****	<0.0001	56.75	****	0.0001	27.12	****	<0.0001	22.2	ns	0.9954	2.53	ns	0.7753	-28.8	***	0.0003	Ctrl vs. Ruc
SirReal2	Sirt2 inhibitor	Ctrl vs. Sreal	-55.6	****	<0.0001	7.083	****	0.0001	-3.167	ns	0.4768	135	****	<0.0001	4.09	ns	0.4607	-1.84	ns	0.9997	Ctrl vs. Sreal
EX-527	Sirt1 inhibitor	Ctrl vs. Ex	5.361	ns	0.9934	11.05	****	0.0001	45.33	****	<0.0001	288	****	<0.0001	6.05	*	0.0432	47.9	****	0.0001	Ctrl vs. Ex
Hydroxyurea	DNA synthesis stress inducer	Ctrl vs. Hu	139.2	****	<0.0001	55.88	****	0.0001	77.56	****	<0.0001	44.4	ns	0.5835	-5.6	*	0.0181	21.6	*	0.0277	Ctrl vs. Hu
Apo866	NAD biosynthesis inhibitor	Ctrl vs. Apo	70.37	****	<0.0001	26.82	****	0.0001	44.74	****	<0.0001	-235	*	0.0258	6.91	ns	0.9555	435	****	0.0001	Ctrl vs. Apo
Palbociclib	CDK4/6 inhibitor	Ctrl vs. Palbo	176.8	****	<0.0001	50.32	****	0.0001	67.37	****	<0.0001	285	****	<0.0001	-3	ns	0.467	16.7	ns	0.1302	Ctrl vs. Palbo
O151	DNA Glycosylase-1 (OGG1) inhibitor	Ctrl vs. O151	-10.03	ns	0.4309	7.458	****	0.0001	0.5596	ns	0.9996	226	****	<0.0001	9.44	****	0.0001	101	****	0.0001	Ctrl vs. O151
Lomeguatrib-O6BTG	MGMT inhibitor	Ctrl vs. O6B	-42.41	****	<0.0001	23.08	****	0.0001	-2.701	ns	0.7402	131	****	<0.0001	3.16	ns	0.736	-1.54	ns	0.9997	Ctrl vs. O6B
Etoposid	Topo II inhibitor	Ctrl vs. Etp	111.1	****	<0.0001	48	****	0.0001	83.18	****	<0.0001	300	****	<0.0001	-3	ns	0.5298	8.57	ns	0.9524	Ctrl vs. Etp
Romidepsin	HDAC1,2 inhibitor	Ctrl vs. Romi	8.77	ns	0.5947	10.68	****	0.0001	16.03	****	<0.0001	204	****	<0.0001	-14.2	****	0.0001	46.6	****	0.0001	Ctrl vs. Romi
SBI-0206965	Autophagy inhibitor	Ctrl vs. SBI	102.2	****	<0.0001	57.81	****	0.0001	34.76	****	<0.0001	551	****	<0.0001	15.5	****	0.0001	62.5	****	0.0001	Ctrl vs. SBI
Sirtinol	Sirtuin inhibitors	Ctrl vs. Sir	25.91	****	<0.0001	11.05	****	0.0001	19.02	****	<0.0001	241	****	<0.0001	3.12	ns	0.7233	32.4	***	0.0008	Ctrl vs. Sir
MHY1485	mTOR activator	Ctrl vs. MHY	78.56	****	<0.0001	27.68	****	0.0001	6.893	****	<0.0001	90.3	*	0.0125	-5.21	ns	0.117	-17.4	ns	0.3601	Ctrl vs. MHY
WZ4003	AMPK inhibitor	Ctrl vs. WZ	9.026	ns	0.5845	16.89	****	0.0001	3.661	ns	0.2437	229	****	<0.0001	-10.3	****	0.0001	19.2	ns	0.2525	Ctrl vs. WZ
												H3K9Me3			HP1γ			LAP2β
		Dunnett's multiple comparisons test										Mean Diff.	Summary	Adjusted P Value				Mean Diff.	Summary	Adjusted P Value	Dunnett's multiple comparisons test
		SBI vs. Ctrl										-458.4	****	<0.0001				-232.9	****	<0.0001	SBI vs. Ctrl
		SBI vs. SBI,SCR										373.7	****	<0.0001				173.4	****	<0.0001	SBI vs. SBI,SCR
		SBI vs. SBI,O151										65.25	ns	0.9762				148.1	****	<0.0001	SBI vs. SBI,O151
		SBI vs. SBI,SBU										48.59	ns	0.9872				153.7	****	<0.0001	SBI vs. SBI,SBU
		SBI vs. SBI,LOPI										186.1	****	<0.0001				293.7	****	<0.0001	SBI vs. SBI,LOPI
		SBI vs. LOPI,SCR										299.4	****	<0.0001				192.4	****	<0.0001	SBI vs. LOPI,SCR
		SBI vs. LOPI,O151										338.7	****	<0.0001				173.4	****	<0.0001	SBI vs. LOPI,O151
		SBI vs. LOPI,SBU										174.9	*	0.0302				152.7	****	<0.0001	SBI vs. LOPI,SBU
		SBI vs. O151,SCR										60.03	ns	0.8451				110.5	****	<0.0001	SBI vs. O151,SCR
		SBI vs. SCR,SBU										274.3	****	<0.0001				258.1	****	<0.0001	SBI vs. SCR,SBU
		SBI vs. O151,SBU										-252.7	****	<0.0001				99.18	****	<0.0001	SBI vs. O151,SBU
		SBI vs. SBI,LOPI,SCR										-113.6	ns	0.366				132.8	****	<0.0001	SBI vs. SBI,LOPI,SCR
		SBI vs. SBI,LOPI,O151										1235	****	<0.0001				231.2	****	<0.0001	SBI vs. SBI,LOPI,O151
		SBI vs. SBI,LOPI,SBU										154.6	ns	0.355				152.7	****	<0.0001	SBI vs. SBI,LOPI,SBU
		SBI vs. LOPI,O151,SCR										96.19	ns	0.737				111.5	****	<0.0001	SBI vs. LOPI,O151,SCR
		SBI vs. LOPI,SCR,SBU										341.6	****	<0.0001				103.3	****	<0.0001	SBI vs. LOPI,SCR,SBU
		SBI vs. O151,SCR,SBU										-1237	****	<0.0001				74.31	****	<0.0001	SBI vs. O151,SCR,SBU
		SBI vs. SBI,O151,SCR										199.8	****	<0.0001				157	****	<0.0001	SBI vs. SBI,O151,SCR
		SBI vs. SBI,O151,SBU										1608	****	<0.0001				319.3	****	<0.0001	SBI vs. SBI,O151,SBU
		SBI vs. SBI,SCR,SBU										-743.8	****	<0.0001				75.74	****	<0.0001	SBI vs. SBI,SCR,SBU
